# The snoGloBe interaction predictor reveals a broad spectrum of C/D snoRNA RNA targets

**DOI:** 10.1101/2021.09.14.460265

**Authors:** Gabrielle Deschamps-Francoeur, Sonia Couture, Sherif Abou-Elela, Michelle S. Scott

## Abstract

Box C/D small nucleolar RNAs (snoRNAs) are a conserved class of RNA known for their role in guiding ribosomal RNA 2’-O-ribose methylation. Recently, C/D snoRNAs were also implicated in regulating the expression of non-ribosomal genes through different modes of binding. Large scale RNA-RNA interaction datasets detect many snoRNAs binding messenger RNA, but are limited by specific experimental conditions. To enable a more comprehensive study of C/D snoRNA interactions, we created snoGloBe, a human C/D snoRNA interaction predictor based on a gradient boosting classifier. SnoGloBe considers the target type, position and sequence of the interactions, enabling it to outperform existing predictors. Interestingly, for specific snoRNAs, snoGloBe identifies strong enrichment of interactions near gene expression regulatory elements including splice sites. Abundance and splicing of predicted targets were altered upon the knockdown of their associated snoRNA. Strikingly, the predicted snoRNA interactions often overlap with the binding sites of functionally related RNA binding proteins, reinforcing their role in gene expression regulation. SnoGloBe is also an excellent tool for discovering viral RNA targets, as shown by its capacity to identify snoRNAs targeting the heavily methylated SARS-CoV-2 RNA. Overall, snoGloBe is capable of identifying experimentally validated binding sites and predicting novel sites with shared regulatory function.
