## Supplemental Table 2 for "The snoGloBe interaction predictor reveals a broad spectrum of C/D snoRNA RNA targets"

Accession	Target	Biosample	Bed file 1	Bed file 2
ENCSR999WKT	DDX24	K562	ENCFF142OCF	ENCFF701ZYH
ENCSR013CTQ	EXOSC5	K562	ENCFF127WRQ	ENCFF532CWB
ENCSR693JWP	EXOSC5	HepG2	ENCFF824WZJ	ENCFF094VSP
ENCSR820UYE	PABPN1	HepG2	ENCFF715LJJ	ENCFF890DJI
ENCSR576SHT	DDX42	K562	ENCFF028IXB	ENCFF981ZPT
ENCSR249ROI	HNRNPC	K562	ENCFF664RLU	ENCFF526OQL
ENCSR550DVK	HNRNPC	HepG2	ENCFF534YQS	ENCFF230QOU
ENCSR489ABS	RBM5	HepG2	ENCFF176RGG	ENCFF998ACW
ENCSR773KRC	SRSF9	HepG2	ENCFF432ASF	ENCFF327JJE
ENCSR089BXO	ABCF1	K562	ENCFF300YSV	ENCFF489WZV
ENCSR989SMC	FTO	K562	ENCFF507ZJR	ENCFF018SYJ
ENCSR903PRV	FTO	HepG2	ENCFF762QRZ	ENCFF340BXW
ENCSR606BPV	AQR	K562	ENCFF620JUD	ENCFF240IEE
ENCSR018WPY	AQR	HepG2	ENCFF636MSJ	ENCFF073PST
ENCSR820WHR	POLR2G	HepG2	ENCFF045AEV	ENCFF079ZKD
ENCSR059CWF	SBDS	K562	ENCFF384NHH	ENCFF450LWH
ENCSR277DEO	NKRF	HepG2	ENCFF623DUI	ENCFF432EVC
ENCSR081JYH	NSUN2	K562	ENCFF062YKQ	ENCFF496SLO
ENCSR653HQC	DROSHA	K562	ENCFF516OAW	ENCFF314RBZ
ENCSR834YLD	DROSHA	HepG2	ENCFF967UUI	ENCFF110MMH
ENCSR922WJV	PCBP1	K562	ENCFF766DUS	ENCFF121XCN
ENCSR256CHX	PCBP1	HepG2	ENCFF502OYV	ENCFF914VUW
ENCSR663WES	BUD13	K562	ENCFF419MOS	ENCFF807GJE
ENCSR830BSQ	BUD13	HepG2	ENCFF399DJZ	ENCFF785FUO
ENCSR040QLV	DDX21	K562	ENCFF371SNO	ENCFF005ZCI
ENCSR483NOP	SLBP	K562	ENCFF683EWG	ENCFF127WAK
ENCSR069EVH	FUS	K562	ENCFF443KJS	ENCFF565ILV
ENCSR464OSH	FUS	HepG2	ENCFF951IBI	ENCFF685MZA
ENCSR307YIW	EIF4G2	K562	ENCFF977COP	ENCFF920LSC
ENCSR303OQD	METAP2	K562	ENCFF135TAD	ENCFF962CKJ
ENCSR661ICQ	PUM2	K562	ENCFF372VPV	ENCFF141SVY
ENCSR568DZW	TAF15	K562	ENCFF996BXS	ENCFF409DPS
ENCSR841EQA	TAF15	HepG2	ENCFF383ZAQ	ENCFF899ZEH
ENCSR361OCV	NIP7	HepG2	ENCFF501GXB	ENCFF204THM
ENCSR438KWZ	ILF3	K562	ENCFF623LPT	ENCFF353RQP
ENCSR786TSC	ILF3	HepG2	ENCFF340GPD	ENCFF841BJF
ENCSR893EFU	DDX6	K562	ENCFF747NRM	ENCFF608UGQ
ENCSR141OIM	DDX6	HepG2	ENCFF680IKQ	ENCFF978MRH
ENCSR862QCH	U2AF1	K562	ENCFF362XUO	ENCFF483ODR
ENCSR328LLU	U2AF1	HepG2	ENCFF545ZWD	ENCFF769KHX
ENCSR196INN	RBM15	K562	ENCFF529RBH	ENCFF006CBO
ENCSR754NDA	RBM15	HepG2	ENCFF165VFF	ENCFF209PMC
ENCSR795CAI	HNRNPL	K562	ENCFF796KSB	ENCFF782DAY
ENCSR724RDN	HNRNPL	HepG2	ENCFF581SSQ	ENCFF415HDB
ENCSR057DWB	TIA1	K562	ENCFF674TKN	ENCFF348TPU
ENCSR623VEQ	TIA1	HepG2	ENCFF856EHA	ENCFF378HWC
ENCSR964VOX	UTP18	K562	ENCFF353ULN	ENCFF026UJY
ENCSR488JKQ	UTP18	HepG2	ENCFF840HCE	ENCFF146BNV
ENCSR181NRW	ZC3H8	K562	ENCFF670VYB	ENCFF725VLW
ENCSR916XIV	EIF3H	HepG2	ENCFF556DEY	ENCFF623SYZ
ENCSR046JHH	CPEB4	K562	ENCFF976VFC	ENCFF370BLG
ENCSR993OLA	IGF2BP3	HepG2	ENCFF076GHL	ENCFF998WZW
ENCSR202HKN	WDR3	K562	ENCFF093FTO	ENCFF110QAU
ENCSR906ZJF	SDAD1	K562	ENCFF913FPP	ENCFF169ZAH
ENCSR050BDZ	SDAD1	HepG2	ENCFF336IRY	ENCFF789KFH
ENCSR440SUX	MATR3	K562	ENCFF081JME	ENCFF558RNJ
ENCSR290VLT	MATR3	HepG2	ENCFF882SWK	ENCFF171PTV
ENCSR308YNT	PUM1	K562	ENCFF620UYD	ENCFF022IWU
ENCSR965DLL	SFPQ	HepG2	ENCFF960OTE	ENCFF417EZT
ENCSR647CLF	GPKOW	K562	ENCFF040AJT	ENCFF318RDQ
ENCSR844RVX	EFTUD2	K562	ENCFF174GUB	ENCFF092TPS
ENCSR527DXF	EFTUD2	HepG2	ENCFF128MQR	ENCFF714YXE
ENCSR412NOW	HNRNPM	K562	ENCFF327FBF	ENCFF005PKK
ENCSR267UCX	HNRNPM	HepG2	ENCFF501TRY	ENCFF175VJO
ENCSR331VNX	FMR1	K562	ENCFF457ETB	ENCFF845EEJ
ENCSR006OEQ	FAM120A	K562	ENCFF188HFB	ENCFF016RWW
ENCSR987NYS	FAM120A	HepG2	ENCFF389LEX	ENCFF786BCU
ENCSR349CMI	WDR43	K562	ENCFF213FHW	ENCFF545IBP
ENCSR085JPB	WDR43	HepG2	ENCFF966QXZ	ENCFF014YMA
ENCSR267OLV	SF3B4	K562	ENCFF788PZS	ENCFF498SRM
ENCSR279UJF	SF3B4	HepG2	ENCFF744CKU	ENCFF232FWK
ENCSR023PKW	EIF3G	K562	ENCFF369RBP	ENCFF388GZP
ENCSR999YGP	GRWD1	K562	ENCFF250PFH	ENCFF282VMI
ENCSR893NWB	GRWD1	HepG2	ENCFF886MOW	ENCFF971KUU
ENCSR534YOI	PRPF8	K562	ENCFF167VAS	ENCFF996MYF
ENCSR121NVA	PRPF8	HepG2	ENCFF923IAU	ENCFF098XUM
ENCSR628IDK	KHDRBS1	K562	ENCFF738QUP	ENCFF214SWT
ENCSR301UQM	GNL3	K562	ENCFF570HZI	ENCFF331KTS
ENCSR301TFY	DKC1	HepG2	ENCFF897PMV	ENCFF841ZPX
ENCSR506OTC	TBRG4	K562	ENCFF734UNZ	ENCFF813VYB
ENCSR916SRV	TBRG4	HepG2	ENCFF348TAB	ENCFF736HGJ
ENCSR200DKE	MTPAP	K562	ENCFF436FUS	ENCFF266NFK
ENCSR539ZTS	TROVE2	K562	ENCFF402DTY	ENCFF507IRG
ENCSR993FMY	TROVE2	HepG2	ENCFF124ZON	ENCFF401RUI
ENCSR589YHM	HLTF	K562	ENCFF854GBT	ENCFF114YWP
ENCSR647HOX	HLTF	HepG2	ENCFF252MTE	ENCFF991OSY
ENCSR893RAV	U2AF2	K562	ENCFF182HYE	ENCFF405ETO
ENCSR202BFN	U2AF2	HepG2	ENCFF067JAD	ENCFF243RQR
ENCSR947JVR	DGCR8	K562	ENCFF264ODZ	ENCFF141IID
ENCSR634MFO	DGCR8	adrenal_gland	ENCFF450HVR	ENCFF880BDZ
ENCSR061SZV	DGCR8	HepG2	ENCFF951OAJ	ENCFF492NNT
ENCSR820DQJ	NOL12	HepG2	ENCFF087FYK	ENCFF506LVL
ENCSR506UPY	SUGP2	HepG2	ENCFF935UME	ENCFF572VUS
ENCSR657TZB	XRN2	K562	ENCFF371PMP	ENCFF276EIU
ENCSR655NZA	XRN2	HepG2	ENCFF492OPF	ENCFF963GMC
ENCSR197INS	PPIL4	K562	ENCFF220VDV	ENCFF987VIP
ENCSR154HRN	HNRNPA1	K562	ENCFF100JBV	ENCFF902IDT
ENCSR769UEW	HNRNPA1	HepG2	ENCFF722RBO	ENCFF599CUU
ENCSR721HPX	G3BP1	HepG2	ENCFF506GKX	ENCFF205KCK
ENCSR384MWO	CSTF2	HepG2	ENCFF548SIH	ENCFF645IXY
ENCSR238CLX	GEMIN5	K562	ENCFF182RWR	ENCFF151VUB
ENCSR734ZHL	UTP3	K562	ENCFF484NSW	ENCFF106YFV
ENCSR366YOG	QKI	K562	ENCFF190XSX	ENCFF767WUU
ENCSR570WLM	QKI	HepG2	ENCFF551IJQ	ENCFF815XNW
ENCSR331MIC	SF3A3	HepG2	ENCFF654YLH	ENCFF515JTZ
ENCSR438GZQ	KHSRP	K562	ENCFF127WMZ	ENCFF374XQF
ENCSR366DGX	KHSRP	HepG2	ENCFF611AHG	ENCFF988MWD
ENCSR484LTQ	NCBP2	K562	ENCFF262QZT	ENCFF683ATR
ENCSR018RVZ	NCBP2	HepG2	ENCFF933CZY	ENCFF355UYF
ENCSR887LPK	EWSR1	K562	ENCFF998MNV	ENCFF758RAD
ENCSR529GSJ	DHX30	K562	ENCFF803KPC	ENCFF162KHT
ENCSR565DGW	DHX30	HepG2	ENCFF143TAM	ENCFF190UCK
ENCSR876EYA	BCLAF1	HepG2	ENCFF797YXM	ENCFF936QEL
ENCSR891RIC	NIPBL	K562	ENCFF563ZUY	ENCFF097GJE
ENCSR867ZVK	YWHAG	K562	ENCFF741UNZ	ENCFF103TFM
ENCSR943MHU	SAFB2	K562	ENCFF893FMD	ENCFF871RJA
ENCSR133QEA	SF3B1	K562	ENCFF724XML	ENCFF421JRL
ENCSR177QQY	AKAP1	K562	ENCFF443ABK	ENCFF010IOJ
ENCSR356ZMO	AKAP1	HepG2	ENCFF739ERP	ENCFF233BIC
ENCSR657TZZ	ZNF622	K562	ENCFF389TCM	ENCFF282VKB
ENCSR022BVV	LSM11	K562	ENCFF733BEV	ENCFF760VJY
ENCSR135VMS	LSM11	HepG2	ENCFF825AVT	ENCFF581BHC
ENCSR529FKI	YBX3	K562	ENCFF210TQC	ENCFF644FFX
ENCSR735HOK	YBX3	HepG2	ENCFF401TWM	ENCFF311PHS
ENCSR365NVO	TRA2A	K562	ENCFF402AIE	ENCFF618ZPP
ENCSR314UMJ	TRA2A	HepG2	ENCFF966KQG	ENCFF105GZJ
ENCSR825SVO	AARS	K562	ENCFF883DWR	ENCFF684FVK
ENCSR739VVT	APOBEC3C	K562	ENCFF273IBF	ENCFF034NKK
ENCSR887FHF	FASTKD2	K562	ENCFF267DFP	ENCFF718VRE
ENCSR023UHL	FASTKD2	HepG2	ENCFF177RJW	ENCFF828HJF
ENCSR658IQB	SMNDC1	K562	ENCFF927UFK	ENCFF723GHJ
ENCSR373ODC	SMNDC1	HepG2	ENCFF356SSO	ENCFF588UIR
ENCSR725ARB	AGGF1	K562	ENCFF564VOC	ENCFF637HZJ
ENCSR543TPH	AGGF1	HepG2	ENCFF673EQX	ENCFF936QKU
ENCSR668MJX	GRSF1	HepG2	ENCFF219KHR	ENCFF236THW
ENCSR145NLR	DDX51	K562	ENCFF965UZI	ENCFF584CZB
ENCSR349KMG	UCHL5	K562	ENCFF357UDV	ENCFF660XGG
ENCSR490IEE	UCHL5	HepG2	ENCFF022FGD	ENCFF573KHP
ENCSR356MSW	SSB	K562	ENCFF203AWR	ENCFF342RHD
ENCSR352STY	SSB	HepG2	ENCFF097KHT	ENCFF697NZQ
ENCSR975KIR	IGF2BP1	K562	ENCFF853FGC	ENCFF185IDD
ENCSR744GEU	IGF2BP1	HepG2	ENCFF705SDK	ENCFF145YYK
ENCSR038JME	WRN	K562	ENCFF556SMF	ENCFF289NNH
ENCSR406OOZ	SUB1	HepG2	ENCFF790BKB	ENCFF443VTY
ENCSR001VAC	NOLC1	K562	ENCFF193VAQ	ENCFF810IDY
ENCSR194HZU	NOLC1	HepG2	ENCFF645PLG	ENCFF560WXZ
ENCSR958FKZ	PABPC4	K562	ENCFF787HQF	ENCFF559XNJ
ENCSR774RFN	FXR1	K562	ENCFF352KYI	ENCFF704PUC
ENCSR120EAR	RPS3	K562	ENCFF487EXG	ENCFF546DDF
ENCSR766FAC	RPS3	HepG2	ENCFF251QTX	ENCFF275HKC
ENCSR970NKP	LIN28B	K562	ENCFF400LMM	ENCFF892DVI
ENCSR861GYE	LIN28B	HepG2	ENCFF909VPB	ENCFF246BGL
ENCSR981WKN	PTBP1	K562	ENCFF594PWG	ENCFF894KLP
ENCSR384KAN	PTBP1	HepG2	ENCFF100OEX	ENCFF130PWU
ENCSR921SXC	XPO5	HepG2	ENCFF957KNE	ENCFF801OMV
ENCSR840DRD	CSTF2T	K562	ENCFF050YWD	ENCFF647ZVB
ENCSR919HSE	CSTF2T	HepG2	ENCFF019IEW	ENCFF625AZC
ENCSR214BZA	DDX59	HepG2	ENCFF991VJI	ENCFF213PRP
ENCSR001KKZ	PHF6	K562	ENCFF957JDY	ENCFF075JQB
ENCSR206RXT	AKAP8L	K562	ENCFF091OYS	ENCFF071DWM
ENCSR520BZQ	HNRNPU	K562	ENCFF408HQB	ENCFF638WUB
ENCSR368GER	HNRNPU	adrenal_gland	ENCFF225KPX	ENCFF858FNU
ENCSR240MVJ	HNRNPU	HepG2	ENCFF382XRS	ENCFF621JPQ
ENCSR456KXI	LARP7	K562	ENCFF572IJY	ENCFF960ILE
ENCSR961OKA	LARP7	HepG2	ENCFF774NGW	ENCFF647TKI
ENCSR224QWC	FXR2	K562	ENCFF394EQW	ENCFF237PCI
ENCSR973HOJ	FXR2	HepG2	ENCFF702QGF	ENCFF638WRZ
ENCSR154CSN	DDX52	K562	ENCFF121SHB	ENCFF508LHH
ENCSR970FEW	DDX52	HepG2	ENCFF563XEI	ENCFF013SWN
ENCSR712IAG	ZC3H11A	K562	ENCFF288IBH	ENCFF421XUC
ENCSR907GUB	ZC3H11A	HepG2	ENCFF361GRY	ENCFF616NRU
ENCSR339FUY	PCBP2	HepG2	ENCFF454MWQ	ENCFF514GGZ
ENCSR532VUB	CPSF6	K562	ENCFF802BJP	ENCFF454PKM
ENCSR888YTT	LARP4	K562	ENCFF259HTD	ENCFF986MGC
ENCSR805SRN	LARP4	HepG2	ENCFF540HIX	ENCFF519RGA
ENCSR580OFI	SUPV3L1	K562	ENCFF826MPO	ENCFF712HCB
ENCSR580MFX	SUPV3L1	HepG2	ENCFF186QJV	ENCFF579FWN
ENCSR979EWD	STAU2	HepG2	ENCFF992ALD	ENCFF446NFS
ENCSR268ETU	HNRNPK	K562	ENCFF241AOZ	ENCFF824IDO
ENCSR828ZID	HNRNPK	HepG2	ENCFF754XAQ	ENCFF288MWL
ENCSR571VHI	HNRNPUL1	K562	ENCFF490BSS	ENCFF933LJZ
ENCSR755TJC	HNRNPUL1	HepG2	ENCFF569CXX	ENCFF487VHA
ENCSR819XBT	AATF	K562	ENCFF931DET	ENCFF349HTU
ENCSR815VVI	CDC40	HepG2	ENCFF684OXK	ENCFF134NUB
ENCSR456ASB	UPF1	K562	ENCFF518MSP	ENCFF707BGL
ENCSR539BEV	UPF1	HepG2	ENCFF763ZLD	ENCFF368XBY
ENCSR291XPT	PUS1	K562	ENCFF389JHH	ENCFF904FWY
ENCSR923NKN	DDX55	K562	ENCFF411WKH	ENCFF401XTL
ENCSR845VGB	DDX55	HepG2	ENCFF163CUI	ENCFF452KYY
ENCSR736AAG	GTF2F1	K562	ENCFF913GBH	ENCFF710NXQ
ENCSR265ZIS	GTF2F1	HepG2	ENCFF830FZH	ENCFF252ZKZ
ENCSR000SSH	SLTM	K562	ENCFF485BRZ	ENCFF125YXW
ENCSR351PVI	SLTM	HepG2	ENCFF725FNJ	ENCFF957GRM
ENCSR486YGP	FUBP3	HepG2	ENCFF103YQS	ENCFF739YDO
ENCSR121GQH	SERBP1	K562	ENCFF787NKL	ENCFF058ORL
ENCSR485QCG	BCCIP	HepG2	ENCFF377WFP	ENCFF296TYQ
ENCSR930BZL	DDX3X	K562	ENCFF901BYH	ENCFF381YRZ
ENCSR648LAH	DDX3X	HepG2	ENCFF635SWD	ENCFF871UZO
ENCSR295OKT	RBM22	K562	ENCFF150ZOO	ENCFF899HGF
ENCSR456JJQ	RBM22	HepG2	ENCFF545NBF	ENCFF253ZSN
ENCSR586DGV	ZNF800	K562	ENCFF780IYG	ENCFF672MYG
ENCSR685AUR	ZNF800	HepG2	ENCFF506YVW	ENCFF712CBF
ENCSR468FSW	SRSF7	K562	ENCFF728JKU	ENCFF986KGV
ENCSR513NDD	SRSF7	HepG2	ENCFF944XFZ	ENCFF593CEQ
ENCSR097NEE	PPIG	HepG2	ENCFF065ZXM	ENCFF953KUR
ENCSR322HHA	TIAL1	HepG2	ENCFF302ROS	ENCFF467UOO
ENCSR269AJF	RPS11	K562	ENCFF606CVG	ENCFF650CMA
ENCSR861PAR	NONO	K562	ENCFF060IHO	ENCFF671OSS
ENCSR018ZUE	FKBP4	HepG2	ENCFF814MSM	ENCFF949BFD
ENCSR128VXC	SND1	K562	ENCFF341KSL	ENCFF971LCF
ENCSR061EVO	SND1	HepG2	ENCFF471JAQ	ENCFF761CYV
ENCSR977OXG	PRPF4	HepG2	ENCFF882APR	ENCFF331HUW
ENCSR867DSZ	NPM1	K562	ENCFF669BCV	ENCFF177GMP
ENCSR756CKJ	RBFOX2	K562	ENCFF910WLP	ENCFF779OIO
ENCSR987FTF	RBFOX2	HepG2	ENCFF390PJW	ENCFF082QGS
ENCSR584TCR	TARDBP	K562	ENCFF669TNM	ENCFF606RXB
ENCSR484LAB	SAFB	K562	ENCFF067WCL	ENCFF417KUY
ENCSR337XGI	SAFB	HepG2	ENCFF399MVB	ENCFF056OAB
ENCSR432XUP	SRSF1	K562	ENCFF373NZF	ENCFF205JTY
ENCSR989VIY	SRSF1	HepG2	ENCFF214HOA	ENCFF508DKJ
ENCSR258QKO	XRCC6	K562	ENCFF293KBS	ENCFF297MTE
ENCSR571ROL	XRCC6	HepG2	ENCFF356JSO	ENCFF862XEI
ENCSR041NUV	EIF3D	HepG2	ENCFF891XHE	ENCFF286YIR
ENCSR062NNB	IGF2BP2	K562	ENCFF082VUD	ENCFF988HSD
ENCSR663NRA	ZRANB2	K562	ENCFF578TMK	ENCFF263QPA
